# Altered costimulatory signals and hypoxia support chromatin landscapes limiting the functional potential of exhausted T cells in cancer

**DOI:** 10.1101/2021.07.11.451947

**Authors:** B. Rhodes Ford, Natalie L. Rittenhouse, Nicole E. Scharping, Paolo D. A. Vignali, Andrew T. Frisch, Ronal Peralta, Greg M. Delgoffe, Amanda C. Poholek

## Abstract

Immunotherapy has changed cancer treatment with major clinical successes, but response rates remain low due in part to elevated prevalence of dysfunctional, terminally exhausted T cells. However, the mechanisms promoting progression to terminal exhaustion remain undefined. We profiled the histone modification landscape of tumor-infiltrating CD8 T cells throughout differentiation, finding terminally exhausted T cells possessed chromatin features limiting their transcriptional potential. Active enhancers enriched for bZIP/AP-1 transcription factor motifs lacked correlated gene expression, which were restored by immunotherapeutic costimulatory signaling. Epigenetic repression was also driven by an increase in histone bivalency, which we linked directly to hypoxia exposure. Our study is the first to profile the precise epigenetic changes during intratumoral differentiation to exhaustion, highlighting their altered function is driven by both improper costimulatory signals and environmental factors. These data suggest even terminally exhausted T cells remain poised for transcription in settings of increased costimulatory signaling and reduced hypoxia.
