## Supplemental Table 1 for "Altered costimulatory signals and hypoxia support chromatin landscapes limiting the functional potential of exhausted T cells in cancer"

### Sheet: Sheet1
Anticorrelated enhancers	Correlated enhancers	All active Marks Anticorrelated	All active marks Correlated	All Terminally Exhausted Bivalent	Top200_bivalentProgenitor_over_Terminal	Top200_bivalent effect_over_Terminal	Inflammatory_Response	Cytokines&Chemokines
Abce1	Ablim2	Aak1	Ablim2	A4galt	Spib	Xist	Bcl6	Adipoq
Abtb2	Actl7b	Abcc12	Abr	Abcc5	Pgam2	Gm11346	C3	Bmp2
Adam10	Adam19	Abi1	Actbl2	Abcc6	Bex6	S1pr1	C3ar1	Bmp4
Adam8	Adamts14	Ablim1	Acvr2b	Abcd1	Lefty1	Spib	C4b	Bmp6
Adcy5	Adap1	Abr	Adam19	Abcd3	Pilrb2	D930028M14Rik	Ccl1	Bmp7
Adnp2	Adgrg1	Abtb2	Adam8	Abhd10	Gpr84	Siglecg	Ccl11	Ccl1
Adora2b	Adrb1	Acacb	Adamts14	Abi2	Il27	Gzmm	Ccl12	Ccl11
Aebp2	Agpat4	Acadl	Adap1	Abl1	Thbs1	Pltp	Ccl17	Ccl12
Afap1l2	Agxt	Actn1	Adgrg1	Acad10	Lrrc25	Tcf7	Ccl19	Ccl17
Afg3l1	Ahcy	Adam10	Adrb1	Acadvl	Slpi	Fxyd4	Ccl2	Ccl19
Agfg1	Ahi1	Adam19	Agpat4	Acap1	Ptcra	Ripor2	Ccl20	Ccl2
Ahctf1	Alyref	Adam22	Ahi1	Acbd3	Mgl2	Slpi	Ccl22	Ccl20
Akap13	Ankle1	Adam8	Angptl4	Aco1	Tcf7	Klf3	Ccl24	Ccl22
Akap5	Ankrd46	Adcy5	Anxa11	Acot3	Fgd2	Lrrc25	Ccl25	Ccl24
Angptl2	Anxa11	Adgrl2	Apoh	Acsf2	Cd300lf	Cnr2	Ccl3	Ccl3
Ankrd11	Arl14ep	Adora2b	Apon	Acsl5	Plaur	Tcp11l2	Ccl4	Ccl4
Ankrd55	Arnt2	Adprh	Arhgef9	Actbl2	B3gnt8	Adrb2	Ccl5	Ccl5
Anks1	Arpc1b	Aebp2	Arl14ep	Actl6b	Creb3l3	Cd79b	Ccl7	Ccl7
Ap2a1	Atg16l2	Afap1l2	Arnt2	Actr10	Ppfia4	Bex6	Ccl8	Cd40lg
Arhgap27	Atp5o	Afg3l1	Atg16l2	Adam23	Treml2	Cma1	Ccr1	Cd70
Arhgef10	Atp6v1g2	Agfg1	Atp10a	Adam5	Cnr2	Tnfrsf13b	Ccr2	Cntf
Arhgef28	Atp8b4	Ago2	Atp1a2	Adamts13	Pltp	Kcnj8	Ccr3	Csf1
Arhgef33	Atxn1	Agpat4	Atp5o	Adcy8	Il6ra	Atp2a3	Ccr4	Csf2
Arih2	Auh	Ahctf1	Atp6v1g2	Adgrf3	I830077J02Rik	Klf2	Ccr7	Csf3
Asprv1	B4galt5	Ahdc1	Atxn1	Adgrg6	Rassf4	Ass1	Cd14	Ctf1
Atf7ip	Batf	Ahnak	Auh	Adgrl3	Adam23	Plec	Cd40	Cx3cl1
Atg2a	Bcas1os2	AI839979	B4galnt1	Adipoq	Lpl	Id3	Cd40lg	Cxcl1
Atxn7l1	Bhlhe40	Akap11	Bace2	Adk	Id3	Fcgrt	Cebpb	Cxcl10
Azi2	Blm	Akap13	Batf	Adm2	Pld4	Fgd2	Crp	Cxcl11
Baiap2	Btbd19	Alcam	Bcat1	Adnp2	Fcgr4	Creb3l3	Csf1	Cxcl12
Banp	Cacna1c	Als2	Bcl2a1b	Adpgk	Atp2a1	Ccnd3	Cxcl1	Cxcl13
Batf3	Casp3	Amph	Bcl2l14	Adra1d	Ctsh	Abcg1	Cxcl10	Cxcl16
BC051537	Cblb	Angel1	Bcl2l15	Adss	Fcgr1	Cd24a	Cxcl11	Cxcl3
Bcas3	Cbx8	Ankdd1a	Bhlhe40	Agbl3	Nsg2	Pilrb2	Cxcl2	Cxcl5
Bcl11b	Ccdc121	Ankrd11	Bloc1s4	Agl	Tbc1d8	Gpr146	Cxcl3	Cxcl9
Bcl2l11	Ccdc92	Ankrd46	Btbd19	Ago2	Spi1	Mylip	Cxcl5	Fasl
Bcl2l14	Ccl1	Ankrd55	C2cd4a	Agps	Ptafr	H2-Ob	Cxcl9	Gpi1
Bcorl1	Ccl3	Aoah	Calca	Ahctf1	Hck	Misp	Cxcr1	Hc
Bcr	Ccl4	Ap1s2	Calcb	Ahnak	Siglecg	Cercam	Cxcr2	Ifna2
Bdp1	Cd2	Ap2a1	Casp3	Ak3	Lgmn	Ptcra	Cxcr4	Ifng
Bicral	Cd247	Arf2	Cblb	Akip1	Itgam	Il6ra	Fasl	Il10
Bin2	Cd8b1	Arf6	Cbwd1	Akirin2	Hcar2	Rara	Fos	Il11
Btg1	Cd9	Arhgap15os	Ccdc112	Akna	Fes	Tspan1	Ifng	Il12a
Cacna1d	Cdc14a	Arhgap9	Ccdc148	Akt1	Gm11346	Irak3	Il10	Il12b
Cacng6	Cdca5	Arhgef10	Ccdc184	Aldh3b1	Alox5ap	Itgam	Il10rb	Il13
Catsperg1	Cdca7l	Arhgef28	Ccdc6	Aldh6a1	Spon1	Pygm	Il17a	Il15
Cbx7	Cdh17	Arid1b	Ccl1	Alg8	Rasgrp4	Sbk1	Il18	Il16
Ccdc97	Cdk6	Arid5b	Ccl3	Alox12b	Cym	Tmem221	Il1a	Il17a
Ccl9	Cdkn2b	Arih2	Ccl4	Alox5ap	Lrp1	B3gnt8	Il1b	Il17f
Ccnl1	Celf2	Arl15	Ccne1	Als2	Cmklr1	Gsn	Il1r1	Il18
Ccr1	Cenpa	Arl5a	Ccr8	Alx1	C5ar1	Lfng	Il1rap	Il1a
Cd44	Cetn4	Asprv1	Cct5	Alyref2	Cd300a	Lefty1	Il1rn	Il1b
Cdc42bpg	Chst11	Atg16l2	Cd2	Ambra1	Pilra	Satb1	Il22	Il1rn
Cdc42ep3	Chsy1	Atg7	Cd200	Amdhd2	Gzmm	Slc26a11	Il23a	Il2
Cdc42se2	Ciapin1	Atm	Cd247	Amer1	Adap2	Ap1g2	Il23r	Il21
Cep120	Cish	Atp6v1g2	Cd274	Amhr2	Clec12a	Hdhd5	Il5	Il22
Cfap43	Clasp1	Atp8b4	Cd28	Amt	Tbxas1	Pdlim1	Il6	Il23a
Cflar	Clec16a	Atxn1	Cd38	Amz2	Lmo2	Adam23	Il6ra	Il24
Chac1	Cluap1	Atxn10	Cd3g	Ang	1110002J07Rik	Tha1	Il7	Il27
Chst3	Cmtm7	Atxn7l1	Cd44	Angptl2	1600010M07Rik	Smad3	Il9	Il3
Chtf8	Commd10	Azi2	Cd47	Angptl4	Cd4	Capn3	Itgb2	Il4
Clec10a	Cops4	B4galt5	Cd70	Ank2	Klf3	Plcb2	Kng1	Il5
Clic4	Ctla4	Bace2	Cd80	Ank3	Gm9530	D230025D16Rik	Lta	Il6
Clic5	Cwc27	Bag3	Cd82	Ankrd24	Klf2	Cmah	Ltb	Il7
Cmah	Cx3cr1	Banp	Cd8a	Ankrd44	P2rx7	As3mt	Ly96	Il9
Cmip	Cyp4f39	Baz1a	Cd8b1	Ankrd45	Misp	Bcl9l	Myd88	Lif
Cog1	Dclk2	Bcas1	Cdc14a	Ankrd46	Csf2rb	Tmem115	Nfkb1	Lta
Col8a2	Dennd4a	Bcas3	Cdca7l	Anks1	Tnfrsf13b	Sh3bp5	Nos2	Ltb
Coro2a	Dlg4	Bcl11b	Cdh17	Ano6	Zcchc24	Gab3	Nr3c1	Mif
Cpt1a	Dnm3	Bcl2l11	Cdk6	Ano9	Sh3tc1	Ldlrap1	Ptgs2	Mstn
Crispld2	Dock9	Bcl2l14	Cdkn2a	Anp32b	Pilrb1	Rbm38	Ripk2	Nodal
Crybg3	Dscam	Bcor	Cdon	Anxa9	Oas2	Nsg2	Sele	Osm
Csf2ra	Dusp4	Bcr	Ceacam15	Aoah	Pparg	Cmklr1	Tirap	Pf4
Ctsd	Dynlrb2	Bin2	Celf2	Aopep	Basp1	Rab37	Tlr1	Ppbp
Cxcr4	Ech1	Blk	Cenpa	Ap1ar	S1pr1	Fam89a	Tlr2	Spp1
Cyfip2	Eed	Bnip2	Cetn4	Ap1s2	Dhrs3	Lef1	Tlr3	Tgfb2
Dagla	Eif3h	Btbd9	Cfap44	Ap3b1	Sct	Fam129b	Tlr4	Thpo
Dclre1c	Eps8l3	Btg1	Cfap61	Ap5s1	Oasl2	Arhgap26	Tlr5	Tnf
Dennd1b	Ergic1	C2cd3	Chl1	Apoa1	Irak3	Treml2	Tlr6	Tnfrsf11b
Dhrs9	Fam107b	Cacna1c	Chrnb4	Apof	App	Card6	Tlr7	Tnfsf10
Dip2b	Fam213a	Cacna1d	Chst11	Areg	Atp1b1	Pgam2	Tlr9	Tnfsf11
Dnajc13	Fam3c	Cacna1s	Chst12	Arfgef2	Marcks	Gga2	Tnf	Tnfsf13b
Dnajc5b	Fam83d	Cacnb3	Chst2	Arfip1	Gm1720	Slco3a1	Tnfsf14	Vegfa
Dnajc7	Fancf	Cacng6	Ciapin1	Arhgap10	Tcf7l2	Nck2	Tollip	Xcl1
Dock8	Farp1	Calcoco1	Cish	Arhgef2	Ctsl	Sh3tc1
Dok2	Fasl	Capn7	Cldnd2	Arid1a	Gpr146	Gm1720
Edc4	Fbxl8	Car8	Clec16a	Arid5a	Fgr	Ppp2r5b
Eif1	Fbxo25	Catip	Clgn	Arl11	Ly6i	Hcar2
Elf1	Fgf2	Catsperg1	Cmtm4	Arl15	Tmigd3	Nr1h3
Enpp6	Fhl2	Cbl	Cmtm7	Arl4c	Capn3	Oas3
Entpd1	Filip1	Cblb	Coch	Arl4d	Zmynd15	Inpp4a
Ets1	Foxl1	Cbx4	Commd10	Arl5c	Aldh3b1	Spon1
Etv6	Foxred2	Cbx7	Cox17	Armc12	Acod1	Pag1
Extl3	Galnt3	Ccdc121	Crmp1	Armcx5	Fcgrt	Slc9a7
Eya3	Gas2	Ccdc162	Csf2	Arpin	Stom	Dph1
F13a1	Gdpd5	Ccdc186	Cst7	Arrb2	Oasl1	Arl4d
Fam117b	Gldc	Ccdc80	Ctla4	Arrdc1	Satb1	Dcun1d4
Fam133b	Glis1	Ccdc97	Ctsd	Arrdc3	B4galt6	Aff3
Fam19a3	Gmnn	Ccl28	Cutc	Arrdc5	Rnase4	Tnfsf14
Fancc	Gng2	Ccl5	Cx3cr1	As3mt	Cd79b	Catsperg1
Fgl2	Gpd2	Ccr1	Cxcr6	Asb1	Gnb3	Phf13
Flrt2	Gpr160	Ccr4	Cyp4f39	Asnsd1	Slc7a7	Slc12a7
Flvcr2	Gpr65	Ccr5	Cysltr2	Aspa	Bglap2	Clec12a
Fnbp1	Gpr88	Ccrl2	D16Ertd472e	Aspdh	Tmem86a	Cnnm4
Fry	Grap	Cd109	Dclk1	Asrgl1	Sh3bp5	Spryd3
Fryl	Grm3	Cd200r1	Dclk2	Ass1	Csf2ra	Reck
Fto	Gzmb	Cd200r3	Ddx20	Astl	Aff3	Usp28
Furin	Gzmk	Cd3e	Dennd4a	Atf6b	Folr2	Nt5e
Fyb	H1foo	Cd44	Dgkh	Atic	Man1c1	Pik3ap1
Fyco1	H2afy3	Cd47	Dhx9	Atox1	Cd24a	Sbf1
Gadd45b	Hacd3	Cd6	Dlg2	Atp10d	Emp1	Pld4
Gadd45g	Haus2	Cdc14a	Dlg4	Atp1a2	Lrp12	Tmem198b
Gata3	Havcr2	Cdc42ep3	Dnajb6	Atp23	Cd72	Atp10d
Gbp2	Hip1r	Cdh22	Dnajc1	Atp2a3	Gpr35	Atp2a1
Gcnt1	Hist1h2ab	Cdk14	Dnm3	Atp6ap1	Saa3	Rasgrp4
Gdf15	Hist1h2ad	Cdyl	Dock9	Atp6ap2	Nr1h3	Stx2
Gfod1	Hist1h3g	Cdyl2	Dpysl4	Atp6v1c2	Bcl6	D1Ertd622e
Gfra2	Hist1h4m	Celf2	Dscam	Atp6v1g1	Hfe	Klrb1f
Git2	Hlf	Cep120	Dusp4	Atp7a	E230025N22Rik	B3gnt5
Gja3	Hnrnpl	Cep128	Eea1	Atp8b5	P2rx4	Tlr6
Gltp	Hsp90ab1	Cep170b	Eed	Atp9b	Socs3	Arhgef2
Gmpr	Ica1	Cep41	Eif3h	Atxn10	Slc15a3	Cd72
Gne	Icam2	Cep85l	Enpp1	Atxn7	Zfp36	Tst
Gpr107	Ifng	Cers6	Enpp6	AU022754	Prr15l	Pou2f2
Gpr68	Ift57	Chac1	Epas1	Avil	Cdh1	Swap70
Gpsm2	Il1r2	Chmp4b	Epdr1	Avp	Plekho1	Osm
Grap2	Il21	Chst11	Eps8l3	Avpi1	D930028M14Rik	Gpr137b-ps
Grin2d	Impa2	Chst3	Ercc6l2	B3galnt1	Tnfsf12	Acadvl
Gtdc1	Inpp4b	Chsy1	Ergic1	B3gnt5	Rin2	Spi1
Gtf2ird1	Itgb3	Cish	Etv6	B3gnt8	Nxpe5	Sigmar1
Hip1	Jade2	Cited2	Exoc2	B4galt1	Rubcnl	Sesn1
Hivep1	Jazf1	Clasp1	Exosc8	Bak1	Cd93	Mir31
Hivep3	Jdp2	Clec10a	Exph5	Bambi-ps1	H2-Ob	Trpm5
Hnrnpf	Kcnc3	Clic4	Extl3	Bax	Lyn	Gm16364
Homer1	Kcnj5	Clic5	Ezh2	Bbs1	Cdc42ep2	H60b
Hopx	Kcnk5	Cluap1	Fam107b	Bbs4	Mmp19	Sesn2
Hps1	Kdelr2	Cma1	Fam110a	Bbx	Rsad2	Arl4c
Hpse	Kdm2b	Cmip	Fam162a	BC018473	Smagp	Dgkeos
Hspa8	Kif13b	Cobll1	Fam3c	BC037032	Sqor	Ssh3
Ide	Klrg1	Col6a3	Fam83d	BC048602	Fam240a	Arl15
Igfbp7	Lbh	Coq2	Fancf	Bc1	Batf2	Ssh2
Il10	Lclat1	Coro2a	Farp1	Bcas2	Cxxc5	Clk3
Il10ra	Lmnb1	Cpa1	Fars2	Bckdha	Mag	Tm6sf1
Il3ra	Lsm4	Cradd	Farsb	Bcl10	Trf	Pqlc1
Iqgap1	Mak16	Crispld2	Fasl	Bcl2	2310069B03Rik	Arid5a
Irak2	Map1a	Crybg3	Faxc	Bcl2l1	Nlrp1b	Rhbdf2
Irf8	Med7	Csnk1g1	Fgf2	Bdh2	Fam129b	Sh2d4b
Itga11	Megf11	Cth	Fgf23	Bglap	Pfkfb4	Capn1
Itgav	Mindy3	Ctnnd2	Fgfr1op	Bglap2	Gsn	Abtb1
Itgb2	Mkrn2os	Ctu1	Fhl2	Bglap3	Oas1g	Rdh1
Itgb4	Mmd	Cx3cl1	Filip1	Bhlhb9	Apof	Trp53i11
Itpr1	Mphosph6	Cx3cr1	Foxa2	Bin3	Kcnj8	Smpd2
Jak2	Mrpl1	Cyfip2	Foxf2	Blk	Mylip	Stom
Jarid2	Mrpl38	Cyp11a1	Foxk2	Bloodlinc	Slc11a1	Cd300a
Junb	Msmo1	Cyp4f16	Foxl1	Bnc2	Zbtb18	Fbxo24
Jund	Mt2	Dagla	Foxred2	Bola1	Rreb1	Rubcnl
Kcng1	Muc1	Dazl	Galm	Brf1	0610043K17Rik	Emp1
Kdm1a	Mxd3	Dcbld2	Galnt3	Brpf1	Fam241a	Hmga1b
Kdm4a	Myo3b	Dclk2	Gas2	Brpf3	Tha1	Mcoln2
Kdm6b	Nans	Dclre1c	Gdpd5	Btbd9	Hmox1	Slamf6
Klf13	Ndrg4	Dennd1b	Gimap7	Btnl1	Snx30	Bckdha
Klhdc4	Neb	Dennd4a	Gipc2	Btnl5-ps	Hhex	Serinc5
Kmt5a	Nedd9	Dhrs9	Gldc	Btnl9	Clec10a	Ptpn4
Lama2	Nefl	Dhx38	Glis1	Cabyr	Tmem221	Fam13b
Lamc1	Neil2	Dhx40	Gmfb	Cachd1	Rab31	Galnt2
Lfng	Nfat5	Dip2a	Gnas	Cacng8	Trib1	Rab3d
Lin54	Nfu1	Dip2b	Gnaz	Calm1	Pde8a	Hmox1
Lipe	Ninj2	Dkk3	Gng2	Camk1d	Alpk1	Mfge8
Litaf	Nr4a2	Dnah2	Gnptab	Caml	Kbtbd11	Zfp36
Lrp8	Nrn1	Dnah8	Golga7b	Cant1	Abcg1	Vps11
Lrrc8c	Nvl	Dnajc13	Gosr1	Capn1	Lacc1	Pxylp1
Lrrfip1	Olfml2b	Dnajc5b	Gpd2	Car4	Bach1	Ip6k1
Ltbp3	Olfr266	Dock10	Gpld1	Car5b	Klrb1b	Sp2
Ly86	Os9	Dock2	Gpr107	Card14	Prr19	Cdc14b
M6pr	Osbpl3	Dock8	Gpr160	Card6	Prm1	Entpd6
Maff	Ostf1	Dock9	Gpr65	Card9	Zg16	Il17ra
Maml2	Otop1	Dok2	Gpr88	Carf	Tubb2a	Itpr2
Maml3	Paxip1	Dus2	Grap	Cat	Osm	Dennd4c
Man2b2	Pcyox1l	Dusp2	Grb7	Catip	Msh4	H2-Q10
Map2k3	Pdcd1	Dusp22	Gstcd	Cavin3	Atg4c	Mon1a
Map3k1	Pde6b	Dynlrb2	Gsx2	Cbr1	Naaa	Cmpk2
Map3k2	Perp	Dzip1	Gzmb	Cby1	Gm14085	Gas7
Map4k4	Pfn1	E2f3	Gzmk	Cc2d2a	Adrb2	Rbm47
Mapkapk3	Pitpnm2	Ece1	Habp2	Ccbe1	Rgsl1	Zfyve27
Marf1	Pkp3	Edc4	Hacd2	Ccdc110	Pou2f2	Cxcr4
Mbnl1	Pla1a	Ehd1	Hacd3	Ccdc167	A530032D15Rik	Rab31
Mefv	Plac8	Elf1	Havcr2	Ccdc181	Arl11	Sik2
Mettl21c	Plscr4	Emb	Hbs1l	Ccdc194	Pmepa1	Mks1
Mettl24	Pold2	Eml1	Hells	Ccdc34	5031439G07Rik	Dtx2
Mettl9	Polq	Eml4	Hibch	Ccdc71l	Pi16	Mapk7
Mex3c	Popdc2	Endod1	Hip1r	Ccdc80	Serinc5	Slc35f6
Mga	Ppfia3	Enpp6	Hk2	Ccdc85b	Stard8	Usp33
Midn	Ppp2r5d	Entpd1	Hlf	Ccl1	Gns	Manba
Mief1	Prdm1	Epas1	Hnrnpl	Ccl5	Ednrb	Pparg
Mirt1	Prelid2	Epsti1	Hopx	Ccm2	Cdk20	Zdhhc9
Mknk2	Prelid3b	Erg	Hpdl	Ccn4	Pde8b	Klhl22
Mrm1	Prf1	Ermard	Ica1	Ccnd3	Parvb	Socs3
Msh3	Psmb9	Esrrb	Ifng	Cd19	Aldh2	Foxp1
Mta3	Ptch1	Ets1	Igfbp7	Cd200r2	Gas7	Slc23a2
Mtch1	Ptger2	Etv6	Igsf5	Cd247	Tnfsf8	Man1c1
Mxi1	Ptpn11	Evi5	Ikzf2	Cd2ap
Myb	Ptpn13	Exoc2	Ikzf3	Cd44
Mycbp2	Ptpn5	Extl3	Il10ra	Cd6
Myh9	Pvt1	Eya3	Il13	Cd79b
Myo1f	Rab11fip4os2	Ezr	Il18rap	Cdadc1
Myo5a	Rab27a	F13a1	Il1r2	Cdc34
Nab1	Rad50	Fam120b	Il20ra	Cdc37l1
Nckap5	Rad51	Fam124b	Il21	Cdc42
Ncoa1	Rassf10	Fam133b	Il2rb	Cdcp2
Ncoa2	Rassf6	Fam169b	Il4i1	Cdip1
Ncor2	Rbl2	Fam3c	Il7	Cdk20
Nf2	Rbpj	Fancc	Ildr1	Cdk5r1
Nhlrc1	Rgs1	Fbxo32	Immp2l	Cdk5rap3
Nipbl	Rgs16	Fbxw11	Impa2	Cdkn3
Npc2	Rgs2	Fli1	Inpp4b	Cdsn
Npl	Rgs8	Flnb	Insrr	Cebpe
Nr2c2ap	Rilpl2	Fnbp1	Irak2	Celf1
Nt5c2	Rora	Fndc1	Irx2	Cep120
Nt5dc3	Rpain	Fndc3a	Itgav	Cep128
Osgin1	Rps15a	Foxn2	Itgb1	Cep295nl
P3h3	Rtca	Foxred2	Itgb3	Cep350
Pald1	Rtp3	Frmd4a	Itgb4	Cep57l1
Paqr5	Selenoi	Frmd6	Itpr1	Cep68
Pde4b	Sema7a	Fry	Jade2	Cfap126
Pdxk-ps	Serpina3f	Fryl	Jam2	Cfap45
Pfkm	Sfxn1	Frzb	Jazf1	Cfap69
Phactr2	Sh2d2a	Fto	Jdp2	Cfap70
Phc3	Sh3bgrl3	Furin	Kcnip3	Cfap77
Phf1	Shmt2	Fyb	Kcnk10	Cfap97d2
Pigm	Sik1	Fyco1	Kcnk5	Cfl1
Pik3ap1	Slc16a11	Fyn	Kdelr2	Chad
Pik3ca	Slc17a6	Gabarapl1	Kdm2b	Champ1
Pik3r5	Slc22a13b-ps	Gadd45g	Kif13b	Chchd3
Pim1	Slc25a19	Galm	Klrc1	Chd1
Pkdcc	Slc35f3	Galnt7	Klrg1	Chd1l
Plekha5	Slc6a12	Gata3	Klrk1	Chd9
Plekhb2	Slc9a8	Gatad2a	Kmt5a	Chga
Plxdc1	Slc9b2	Gcg	Kndc1	Chmp4b
Plxnd1	Smim20	Gcnt1	Krcc1	Chmp6
Pmaip1	Smim3	Gda	Lad1	Chn1os3
Pnpt1	Smpdl3b	Gfod1	Lag3	Chrnb4
Polm	Sowahd	Gfra2	Lamc2	Chrng
Ppip5k2	Spc24	Gga1	Lbh	Chst14
Ppp2r5c	Spin4	Ggta1	Lclat1	Churc1
Ppp4r4	Spink2	Ghsr	Lgalsl	Cib1
Prdm14	Spry1	Gimap8	Lin54	Cidea
Prex1	Sra1	Glrx	Lingo1	Cideb
Prr5l	Srgap3	Gmpr	Lmnb1	Cipc
Psd3	Srm	Gnao1	Lmo7	Ckap5
Pstpip1	Srrm3	Gnaq	Lrch1	Cks2
Ptpn1	Srsf7	Gnptab	Lrrfip1	Clcc1
Ptpn22	Stard3nl	Gpr107	Lsm4	Cldn11
Ptpre	Stk32c	Gpr155	Lss	Cldn3
Ptprj	Stk39	Gpr65	Ly6g6c	Clec10a
Ptprs	Sult2b1	Gpr68	Mad2l1	Clptm1l
Rab10	Sv2b	Gramd3	Magee1	Clybl
Rab3gap1	Sv2c	Gse1	Mak16	Cma1
Rab40c	Syngr3	Gtdc1	Map1a	Cmah
Rabep1	Synpo2	Gucy2e	Mapkapk3	Cmpk2
Rabgap1l	Syt3	Gxylt1	Mcu	Cnih4
Rabgef1	Tbcc	Gypc	Megf11	Cnnm4
Ralgds	Tbx21	Gzma	Metap2	Cnot8
Rapgef1	Themis	H2-M10.4	Mettl21c	Cnp
Rbm20	Timm8a1	Has3	Mfsd2a	Cobl
Rbm3os	Tjp2	Hdc	Mfsd6l	Cog1
Rcbtb2	Tm4sf19	Hecw2	Mgat3	Coil
Rdh9	Tmbim4	Heg1	Micalcl	Col18a1
Rell1	Tmem135	Helz	Mllt3	Colgalt1
Rest	Tmem163	Hephl1	Mmd	Commd7
Rflna	Tmem247	Hhat	Mphosph6	Commd8
Rfx1	Tmprss13	Hibadh	Mpo	Copg2
Rgs3	Tmprss6	Hilpda	Mpzl2	Coq10a
Rhbdf2	Tnfrsf9	Hip1	Mrc2	Cox6c
Rhoq	Tox	Hip1r	Mrpl1	Cpsf6
Rnasel	Tox2	Hivep2	Mrpl13	Cpt2
Rplp1	Traf1	Hivep3	Mrpl38	Creb3l3
Rsbn1l	Traf2	Hk2	Mrps14	Crip1
Rtkn2	Trp53	Hlcs	Mrps23	Crtc3
Runx2	Trp53cor1	Hnf1b	Ms4a4b	Cryba2
Runx3	Tsga10	Hnrnpl	Msi2	Crybg2
Rusc2	Tspan2os	Homer1	Mt3	Cryl1
S1pr4	Tspan32	Hopx	Mthfd1	Csnk1e
Scaf11	Ttc16	Hps1	Muc1	Csrnp3
Secisbp2	Tub	Hpse	Muc20	Csrp1
Sema4d	U2af1l4	Hsd17b4	Mxd3	Cst3
Setd1b	Ubash3b	Htr2a	Mybl2	Cstf2
Sh3bp2	Ucp3	Htra1	Myl1	Ctdsp1
Siah2	Unc13b	Icam2	Myo3b	Ctnna3
Siglecg	Unkl	Ide	Nab1	Ctss
Sik3	Vash1	Ifrd1	Nans	Ctsw
Six5	Vcpkmt	Igf1r	Nap1l1	Ctsz
Slc36a3	Vgll4	Igfbp7	Ndfip1	Ctxn2
Slc38a10	Vipr2	Ikzf1	Ndfip2	Cubn
Slc7a5	Vmp1	Il10	Ndufa12	Cx3cl1
Slc9a9	Vps54	Il34	Neb	Cxcr4
Slfn10-ps	Vwa2	Inpp4b	Nefl	Cxxc4
Smad3	Wscd2	Inpp5a	Neil2	Cyb5r3
Smarca2	Xcl1	Iqgap1	Nek2	Cyb5rl
Smarca5	Xirp1	Iqsec1	Nek6	Cyfip2
Smndc1	Ypel2	Irak2	Nfat5	Cyp2w1
Snx10	Zbtb32	Irf2	Nfatc1	Cyth1
Sox1ot	Zbtb38	Irf8	Ninj2	Dao
Sp4	Zcchc4	Irgq	Nme1	Dap3
Spag9	Zdhhc2	Itga11	Nmur1	Dapl1
Speer1	Zfp142	Itga9	Npas4	Dapp1
Spred2	Zfp41	Itgav	Npnt	Dars
Sqstm1	Zfp523	Itgb2	Nr4a2	Dazl
Srxn1	Zfp862	Itgb4	Nrbf2	Dcaf5
St6galnac5		Itk	Nrgn	Dcun1d2
Stat3		Itpr1	Nrn1	Ddhd1
Stat4		Itsn1	Nrxn2	Decr2
Stk10		Jade2	Nsmaf	Degs1
Stx6		Jak2	Odf1	Dennd2c
Stxbp5		Jund	Olfr266	Dennd3
Synj2		Kat6b	Os9	Dennd4c
Tagap		Kcnh2	Osbpl3	Dennd6a
Taok3		Kcnj15	Osmr	Dennd6b
Tbc1d31		Kcnk13	Ostf1	Depp1
Tbc1d9b		Kdm1a	Otop1	Derl1
Tbl1xr1		Kdm2b	Oxsr1	Dgcr2
Tbx4		Kdm4a	Padi2	Dglucy
Tcf4		Kif1a	Pcolce2	Dhx34
Tet2		Kirrel3	Pcyox1l	Dio2
Tfap2a		Klf13	Pcyt1a	Dkk3
Thada		Klhl2	Pdcd1	Dleu2
Themis2		Klhl25	Pdcd1lg2	Dmap1
Thy1		Klra2	Perp	Dmtf1
Tm4sf20		Klrb1	Pik3r6	Dmxl1
Tmbim1		Kmt5a	Pitpnm2	Dnah10
Tmem114		Lama2	Pla1a	Dnah17
Tmem164		Lamc1	Platr14	Dnah2
Tmem170b		Larp4	Plb1	Dnaja1
Tnip1		Lasp1	Plekha5	Dnajb12
Tnrc6a		Lat2	Plekhb2	Dnajb14
Trim24		Lcp1	Plekhd1	Dnajb4
Trim56		Lfng	Plk1	Dnajc18
Trim8		Lin54	Plscr1	Dnhd1
Trps1		Litaf	Plscr4	Dnmt3a
Tspan4		Lncpint	Pold2	Dop1a
Tspyl2		Lnx2	Polk	Dop1b
Ttc39c		Lpgat1	Polr2b	Dph1
Ttc7		Lrba	Popdc2	Dpp3
Ttll12		Lrp1	Ppef2	Dpp7
Tyk2		Lrp8	Ppib	Dpp9
U90926		Lrpprc	Ppie	Dsn1
Ubc		Lrrc57	Ppp1r16b	Dtd1
Ube2e3		Lrrc6	Ppp1r3g	Dtnbp1
Ube2o		Lrrc8c	Ppp2r2c	Dtwd1
Ubr5		Lrrfip1	Ppp2r5c	Dusp1
Ugcg		Lrrk1	Ppp2r5d	Dusp13
Upf1		Lss	Prdm1	Dym
Usp20		Ly86	Prelid2	Dync1h1
Usp24		Lztfl1	Prf1	Dynll2
Utrn		M6pr	Prim1	Dynlt1f
Vil1		Macf1	Prkca	E2f3
Vps13d		Maf	Prkce	Eapp
Wipf1		Maml2	Prkch	Echdc3
Wnk1		Maml3	Prkrip1	Ecscr
Zbtb7b		Man2b2	Prpf40a	Ect2
Zcchc14		Manba	Psmb8	Edc3
Zdhhc18		Map2k3	Psmb9	Efcab14
Zfp362		Map3k1	Ptch1	Efr3a
Zfp36l2		Map4k4	Ptpn11	Ehhadh
Zfp541		Mapkapk2	Ptpn13	Ehmt2
Zfpm1		Mapkapk3	Ptpn5	Elavl2
Zmiz1		Mapre2	Ptprcap	Elf2
		Marf1	Pus1	Elk4
		Mark3	Pvt1	Elmo1
		Mbd2	Rab11fip4os2	Elobl
		Mbnl1	Rab27a	Emb
		Mctp2	Rad50	Emc6
		Mdfic	Rad51b	Emx1
		Med13	Ralgapa2	Enc1
		Med7	Rassf10	Eng
		Megf11	Rassf6	Entpd5
		Metrnl	Rbl2	Entpd7
		Mettl21c	Rbpj	Epb41l2
		Mettl24	Rem2	Ephx2
		Mex3c	Rfc2	Erbb4
		Mgat4b	Rfx4	Erc2
		Mgst2	Rgs1	Ercc2
		Mief1	Rgs16	Ercc4
		Mill2	Rgs8	Ercc6l
		Mink1	Rilpl2	Erlin2
		Mirt1	Rinl	Ermp1
		Mkx	Rnf165	Ero1l
		Mllt10	Rora	Ero1lb
		Mllt3	Rpia	Esco1
		Mmd	Rpl11	Esr1
		Morn4	Rps15a	Ets2
		Mrm1	Rtca	Etv3
		Msi2	Runx2	Evc
		Msmo1	S100a10	Evl
		Msx1	S100a4	Evx1
		Mt2	Samsn1	Exd1
		Mta3	Sc5d	Exd2
		Muc6	Scd2	Exoc4
		Mxi1	Sdcbp2	Exosc3
		Myb	Senp1	F12
		Mycbp2	Serpina3f	Fads1
		Myh10	Serpina3g	Fah
		Myh9	Serpinb1b	Fahd2a
		Myo5a	Serpinb6a	Fam110c
		N4bp1	Serpinb9	Fam117a
		Nab1	Setbp1	Fam124b
		Nbeal2	Sh2d1a	Fam160b2
		Nck2	Sh2d2a	Fam168a
		Nckap5	Sik3	Fam178b
		Ncoa1	Sla	Fam183b
		Ncoa2	Sla2	Fam205a4
		Ncor2	Slamf1	Fam240a
		Ndrg4	Slc16a11	Fam241a
		Nectin1	Slc17a6	Fam49a
		Nedd4l	Slc1a1	Fam78a
		Nedd9	Slc22a15	Fam8a1
		Nek7	Slc25a19	Fam91a1
		Nf2	Slc26a2	Farsa
		Nfat5	Slc35d3	Fas
		Nfatc1	Slc43a3	Fbp2
		Nfatc2	Slc5a11	Fbxl20
		Nfia	Slc6a12	Fbxo32
		Nfkbiz	Slc9a8	Fbxo7
		Nhlrc1	Slco4a1	Fbxw4
		Nktr	Smim3	Fcgr2b
		Npc2	Smpdl3b	Fchsd2
		Npl	Smyd1	Fcor
		Npr3	Snx11	Fcrl6
		Nr3c2	Socs1	Fermt3
		Nrde2	Spag16	Fev
		Nrp1	Spin4	Fez1
		Nt5dc3	Spink2	Fez2
		Nt5e	Spry2	Fgd2
		Ntrk1	Srbd1	Fgd3
		Nupr1	Srek1ip1	Fgd6
		Nxpe3	Srgap3	Fgf20
		Olfm1	Srrm3	Fgr
		Opa1	Ssbp3	Fig4
		Optn	Sspo	Fign
		Orai2	St6galnac6	Flna
		Otud4	Stap1	Flot1
		P2ry12	Stard3nl	Fmn2
		Pabpc2	Stat3	Fmo5
		Pak4	Stk32c	Fndc7
		Paqr5	Stk39	Foxg1
		Pax3	Stx11	Foxn2
		Pax9	Sub1	Frg1
		Pbx3	Sult2b1	Frrs1
		Pced1b	Supt3	Frs2
		Pcyox1l	Sv2b	Fstl4
		Pde4b	Sv2c	Fth1
		Pdzd2	Syngr3	Fuca1
		Peak1	Synpo2	Fuca2
		Pecam1	Sytl2	Fus
		Phactr2	T2	Fut8
		Phc3	Tbl1xr1	Fxyd4
		Phf14	Tbx18	G2e3
		Phlpp1	Tbx21	G3bp2
		Pik3ap1	Tesk2	Gaa
		Pik3ca	Tff1	Gal3st4
		Pik3r5	Tg	Galk1
		Pip4k2a	Themis	Galnt18
		Pitpnm2	Thrb	Galnt6
		Pkd1l2	Tiam1	Gas7
		Pkdcc	Tigit	Gast
		Plac8	Timm23	Gbe1
		Plcd4	Timmdc1	Gbp11
		Plec	Tk1	Gch1
		Plek	Tm4sf19	Gdf9
		Plekha5	Tmem135	Gfap
		Plekhs1	Tmem158	Gfod1
		Plod2	Tmem163	Gfod2
		Pls1	Tmem247	Gfra2
		Plxnc1	Tmprss6	Ggct
		Plxnd1	Tnfrsf18	Ggnbp1
		Pmaip1	Tnfrsf4	Ggt1
		Pofut2	Tnfrsf8	Ggt5
		Polk	Tnfrsf9	Ggt6
		Polm	Tnfsf10	Gigyf2
		Polr2b	Tnfsf13b	Gipc1
		Ppil4	Tnfsf4	Gja3
		Ppip5k2	Tox	Gldc
		Ppm1b	Tox2	Glipr2
		Ppm1h	Traf2	Glrx2
		Ppp1r16b	Trp63	Gmfb
		Ppp2r5a	Trpc1	Gna13
		Ppp2r5c	Trps1	Gna15
		Ppp3ca	Tsen2	Gng13
		Prep	Ttc16	Gngt2
		Prex1	Tub	Gnpnat1
		Prkacb	Twsg1	Golph3l
		Prkca	Txn2	Gpbar1
		Prkcq	U2af1l4	Gpr137
		Prkd2	Ubac1	Gpr146
		Prr14l	Ubash3a	Gpr152
		Prr5l	Ubash3b	Gpr155
		Prrc2b	Ube2e3	Gpr174
		Psd3	Ubxn11	Gpr35
		Ptafr	Ucp3	Gpr37
		Ptch1	Ugt1a10	Gpr55
		Ptpn1	Uhrf2	Gpsm1
		Ptpn12	Ulbp1	Gpx2
		Ptpn7	Unc13b	Gpx3
		Ptprc	Unc79	Gramd1c
		Ptpre	Unkl	Gramd3
		Ptprg	Vcpkmt	Gramd4
		Ptprj	Vgll4	Greb1
		Ptprs	Vmo1	Grid2
		Qprt	Vmp1	Gsdma
		Rab10	Vps54	Gsg1l
		Rab40c	Wipf3	Gspt2
		Rabep1	Wscd2	Gstp2
		Rabgap1l	Xcl1	Gstt2
		Rabgef1	Xirp1	Gtf2a1l
		Rad21	Ypel2	Gtf3c5
		Ralgps1	Zbed4	Gtpbp4
		Rap1gds1	Zbtb32	Gucy1b1
		Rapgef1	Zbtb38	Gys1
		Rasgrp1	Zdhhc2	Gzmc
		Rassf5	Zfand4	Gzmm
		Rb1	Zfp41	H2-Ea-ps
		Rbm20	Zfp523	H2-Eb1
		Rbms1	Znhit6	H2-Oa
		Rcan1		H2-Ob
		Rcbtb2		H2-Q9
		Rcor1		H3f3a
		Rela		H3f3c
		Rell1		H6pd
		Rest		Haao
		Rfx1		Hadh
		Rfx7		Hagh
		Rgs13		Has2
		Rgs2		Haspin
		Rgs3		Haus4
		Rhbdf2		Hbq1a
		Rhoq		Hcfc1
		Rnasel		Hdac7
		Rnft1		Hddc2
		Rora		Heca
		Rorb		Hemgn
		Rplp1		Herpud1
		Rreb1		Hes6
		Rtkn2		Hexdc
		Runx2		Hexim1
		Runx3		Hfe
		Rusc2		Hgfac
		Samd4		Hipk3
		Sbno1		Hipk4
		Scaf4		Hist1h2be
		Scel		Hist2h3c1
		Scube1		Hivep1
		Secisbp2		Hjv
		Sectm1a		Hmg20b
		Sema4a		Hmga1b
		Sema4d		Hmgb3
		Sema6d		Hnf1a
		Sema7a		Homer2
		Senp1		Hotair
		Serpinh1		Hoxb1
		Sh3bp1		Hoxc12
		Siae		Hoxc8
		Siglecg		Hs2st1
		Sik1		Hs6st3
		Sik3		Hsd17b4
		Sipa1l1		Hsd17b6
		Six5		Hsdl2
		Slc10a7		Hsf2
		Slc13a3		Hspb11
		Slc17a5		Htatip2
		Slc1a5		Htra3
		Slc35f6		Id4
		Slc36a3		Ids
		Slc37a2		Ier5
		Slc38a1		Ifit1bl2
		Slc39a11		Ifit3b
		Slc39a4		Ifna4
		Slc7a1		Ifnar2
		Slc7a5		Ifng
		Slc9a1		Ifnz
		Slc9a9		Igfbp5
		Slfn2		Iglon5
		Smad2		Igsf5
		Smad3		Igsf8
		Smap1		Ikbkg
		Smap2		Il13
		Smarca5		Il18
		Smarcd3		Il18r1
		Smndc1		Il1rap
		Smug1		Il1rl2
		Sntb1		Il2
		Snx29		Il2rg
		Socs5		Il33
		Sowahd		Il6st
		Sp4		Il7
		Specc1l		Ilvbl
		Speer1		Impa1
		Spef2		Inca1
		Spred2		Inip
		Spry1		Inpp5d
		Srek1ip1		Ints9
		Srgap3		Ipo5
		Srrt		Ipo9
		Srxn1		Iqch
		Ssh1		Irx2
		St3gal3		Itch
		St6galnac5		Itgam
		Stard9		Itgb1
		Stat1		Itgb7
		Stat3		Itln1
		Stat4		Itm2a
		Stk10		Itpk1
		Stk24		Itpr3
		Stx6		Itprip
		Stxbp5		Jade1
		Sulf2		Jam3
		Sv2b		Jhy
		Sv2c		Jph1
		Synj2		Kank4
		Tab2		Kansl1l
		Tagap		Kantr
		Tank		Kat2b
		Taok3		Kbtbd6
		Tap2		Kcmf1
		Tbc1d9b		Kcnj9
		Tbck		Kcnq2
		Tbl1xr1		Kctd12b
		Tbx21		Kctd16
		Tbx4		Kdm1b
		Tcf4		Kdm4b
		Tcf7l1		Kidins220
		Tet2		Kif14
		Themis		Kif27
		Thy1		Kifap3
		Tiam1		Kis2
		Tm4sf20		Klc1
		Tmem114		Klhl10
		Tmem170b		Klhl20
		Tmem171		Klhl24
		Tmem35b		Klhl29
		Tmem86a		Klhl30
		Tmprss13		Klhl9
		Tnfaip3		Klrb1b
		Tnfrsf1b		Kmt2c
		Tnfsf18		Kndc1
		Tnip3		Knstrn
		Tnrc6a		Kpna4
		Tor1aip2		Krt10
		Tpp2		Krt222
		Trerf1		L3mbtl2
		Trib2		Laptm4a
		Trim24		Larp4
		Trp53cor1		Larp4b
		Trps1		Lars
		Tsga10		Lats2
		Tspan18		Lbh
		Ttc3		Lbhd2
		Ttc39c		Lclat1
		Txndc16		Lcn12
		Tyk2		Ldb1
		Ube2e3		Ldha
		Ube2o		Lepr
		Ubqln4		Leprot
		Ubr5		Lexm
		Ubxn8		Lgals8
		Uggt1		Lgi1
		Ugp2		Lgi2
		Upf1		Lgi4
		Upp1		Lims2
		Urb2		Llgl2
		Uri1		Lmln
		Usp20		Lox
		Usp24		Lpar3
		Usp42		Lpin2
		Ust		Lpp
		Uvrag		Lratd2
		Vcan		Lrch3
		Vezt		Lrig2
		Vgll4		Lrrc25
		Vil1		Lrrc75a
		Vmp1		Lrrc8b
		Vps13d		Lrrc8e
		Vps50		Lrrn4cl
		Vps54		Ltf
		Vps8		Ly6c1
		Vwa2		Ly6g
		Vwa3b		Ly6g5c
		Vwa8		Ly6i
		Vwf		Lztr1
		Wdr41		Mag
		Wipf1		Manba
		Wnt16		Manbal
		Wscd2		Map1lc3a
		Xdh		Map3k1
		Zadh2		Map3k12
		Zap70		Map3k2
		Zbtb46		Map4k4
		Zc3h12c		Mapk1
		Zcchc14		Mapk7
		Zcchc4		Mapk9
		Zcchc7		Mast4
		Zdhhc18		Mat2a
		Zfp217		Matn1
		Zfp326		Mavs
		Zfp362		Mb21d2
		Zfp36l1		Mccc1
		Zfp41		Mchr1
		Zfp541		Mcm3
		Zfp652		Mcoln2
		Zfp664		Mcrip2
		Zfp827		Mcrs1
		Zfpm1		Mcur1
		Zmiz1		Mdga2
		Znrf3		Mdh2
		Zrsr2		Meak7
		Zscan22		Mecp2
				Med12
				Med18
				Med31
				Med9os
				Men1
				Mepce
				Mettl24
				Mettl5
				Mettl7a1
				Mettl7a2
				Mfn2
				Mfng
				Mfsd1
				Mfsd12
				Mfsd4b4
				Mfsd6l
				Mga
				Mgat1
				Mgat4a
				Mgat5
				Mgl2
				Mgrn1
				Miga2
				Mink1
				Minpp1
				Mip
				Mks1
				Mllt1
				Mmp19
				Mnt
				Mob3a
				Morrbid
				Mospd1
				Mpc1
				Mpc2
				Mpv17l
				Mpz
				Mrap
				Mrpl38
				Mrpl42
				Mrpl58
				Mrs2
				Mrtfb
				Ms4a10
				Ms4a6d
				Msantd2
				Mta1
				Mtdh
				Mterf1b
				Mtfr1
				Mtif3
				Mtmr12
				Mtmr4
				Mycbpap
				Myl7
				Myl9
				Mylip
				Myo9a
				Naa10
				Nampt
				Nap1l1
				Natd1
				Nbeal1
				Ncbp3
				Nceh1
				Nck2
				Nckap5l
				Ncoa7
				Ndufaf6
				Ndufb8
				Nefl
				Nek7
				Nemp1
				Neurl3
				Nf1
				Nfatc2ip
				Nfe2l2
				Nfkb1
				Nfrkb
				Nhlh2
				Nim1k
				Nkapd1
				Nkx2-6
				Nkx3-1
				Nlrp1b
				Nmrk2
				Nod1
				Nop58
				Nostrin
				Notch4
				Npas4
				Npc1
				Nphs2
				Nr2c1
				Nrip2
				Nrl
				Nrsn2
				Nsd1
				Nsf
				Nsmce1
				Nt5c2
				Nudt14
				Nudt8
				Nudt9
				Nup210
				Nxn
				Nxph1
				Ocrl
				Ogdh
				Olfml2b
				Olfr1513
				Orm3
				Osbpl11
				Oscp1
				Otulinl
				Otx2
				P2ry10
				P2ry10b
				P4ha1
				Pa2g4
				Pacs2
				Pafah1b1
				Paip1
				Pank2
				Panx1
				Parp1
				Parp11
				Parp8
				Parva
				Patl1
				Paupar
				Pbx4
				Pcbd1
				Pcdhga5
				Pcdhgb4
				Pcdhgb8
				Pcgf6
				Pcif1
				Pcsk1
				Pde4b
				Pde6d
				Pde6g
				Pdgfrb
				Pdha1
				Pdia6
				Pdk1
				Pdk3
				Pdlim1
				Pdlim5
				Pdpk1
				Pdxk
				Pdzk1
				Pea15a
				Peg13
				Pemt
				Penk
				Pex7
				Pfdn1
				Pfkfb2
				Pga5
				Pgam2
				Pgm1
				Pgm3
				Pgrmc2
				Phactr4
				Phf10
				Phf23
				Phf6
				Phox2b
				Pi16
				Pias4
				Pigc
				Pik3r5
				Pik3r6
				Pim1
				Pipox
				Pitpnm3
				Pkd1
				Pkd1l2
				Pkig
				Pkp4
				Plaat5
				Pld4
				Plekhd1
				Plpp7
				Plscr3
				Pmis2
				Pnma2
				Pnpla8
				Pola2
				Pou2af1
				Pou2f1
				Ppcs
				Ppef2
				Ppia
				Ppif
				Ppm1h
				Ppp1r27
				Ppp1r36
				Ppp2r3d
				Ppp2r5b
				Ppp2r5d
				Ppp3r1
				Ppp4r1
				Ppt1
				Ppy
				Prdm13
				Prdm2
				Prdm6
				Prdm9
				Prdx4
				Prex1
				Prkaa1
				Prkcd
				Prkci
				Proc
				Prodh2
				Prr19
				Prrc2a
				Prss32
				Prss33
				Prx
				Prxl2c
				Psap
				Psd4
				Psmb11
				Psmc6
				Psmd10
				Psmd11
				Psmd3
				Psmf1
				Ptbp2
				Ptcra
				Ptgdr
				Ptgdr2
				Ptges2
				Ptgr2
				Pthlh
				Ptms
				Ptpmt1
				Ptpra
				Ptprb
				Ptprg
				Ptprr
				Ptprv
				Pttg1ip
				Ptx4
				Pvr
				Pvt1
				Pxmp4
				Pxt1
				Pyroxd2
				Qsox1
				R3hcc1
				Rab14
				Rab17
				Rab2a
				Rab36
				Rab39b
				Rab3ip
				Rab5c
				Rabggta
				Rad51ap2
				Rad52
				Raly
				Rap1b
				Rara
				Rarres1
				Rasgrf2
				Rassf10
				Rassf2
				Rb1
				Rbm15
				Rbm33
				Rce1
				Rcl1
				Rdh1
				Reep3
				Relt
				Rest
				Retreg1
				Rft1
				Rftn1
				Rfx5
				Rgcc
				Rgs19
				Rhd
				Rhobtb2
				Rhoh
				Ric3
				Rif1
				Rims1
				Rims4
				Riok2
				Ripor2
				Ripor3
				Ripply2
				Rln1
				Rmdn1
				Rnase12
				Rnaseh2c
				Rnf135
				Rnf145
				Rnf146
				Rnf149
				Rnf2
				Rnf215
				Rnf38
				Rnf44
				Robo3
				Rock1
				Rock2
				Ropn1l
				Rorb
				Rpe
				Rpgrip1
				Rpl10
				Rpl29
				Rpl36a
				Rpn1
				Rps23
				Rps6ka5
				Rps6kc1
				Rrm2b
				Rrp1
				Rsad2
				Rslcan18
				Rtf2
				Rtkn2
				Rtl8b
				Rubcn
				Rufy1
				Rwdd3
				Rxfp4
				Samd15
				Sap18
				Sapcd1
				Sav1
				Sbf1
				Scaf4
				Scube2
				Sec14l1
				Sec24b
				Sec61g
				Sectm1a
				Sell
				Sephs1
				Serinc2
				Serpinb1c
				Serpini1
				Sertad3
				Sesn2
				Sesn3
				Setd2
				Setd7
				Sf3a3
				Sfmbt1
				Sft2d2
				Sfta3-ps
				Sgk2
				Sgo2a
				Sgpp2
				Sh2d2a
				Sh2d4b
				Sh3bgrl3
				Sh3bp5
				Sh3d21
				Sh3kbp1
				Shmt1
				Shpk
				Siah1b
				Siglecf
				Sil1
				Sinhcaf
				Sirt6
				Six3
				Skil
				Skp1a
				Slamf6
				Slc16a6
				Slc18a3
				Slc22a5
				Slc22a8
				Slc23a1
				Slc23a3
				Slc24a1
				Slc25a1
				Slc25a41
				Slc2a10
				Slc34a1
				Slc34a3
				Slc35a1
				Slc35c1
				Slc37a1
				Slc38a2
				Slc38a9
				Slc43a2
				Slc44a4
				Slc45a1
				Slc4a9
				Slc5a11
				Slc6a3
				Slc7a3
				Slc7a7
				Slfn14
				Slfn5
				Slitrk5
				Slu7
				Slurp1
				Smad2
				Smad9
				Smarce1
				Smbd1
				Smc5
				Smco1
				Smg1
				Smim10l2a
				Smim11
				Smim14
				Smurf2
				Snhg11
				Snhg4
				Snhg7
				Snx13
				Snx2
				Snx27
				Snx29
				Snx3
				Snx30
				Snx9
				Socs6
				Socs7
				Sod1
				Sod2
				Sorbs1
				Sox2
				Sox9
				Sp2
				Spag9
				Spata32
				Spatc1
				Spdl1
				Specc1l
				Spem2
				Spin2c
				Spred2
				Sptssa
				Srbd1
				Srd5a2
				Srebf1
				Srf
				Srp19
				Srpk1
				Srsf6
				Ssh2
				Ssh3
				St3gal1
				St3gal3
				St6galnac1
				St8sia5
				Stam
				Stamos
				Stat5a
				Stat5b
				Stim2
				Stip1
				Stk10
				Stk16
				Stk24
				Stk35
				Stk35os1
				Stkld1
				Stn1
				Stx12
				Stx1b
				Sun3
				Surf4
				Susd3
				Susd6
				Sv2a
				Sv2b
				Sv2c
				Svop
				Synpo2
				Tac1
				Taf1c
				Taf4
				Tafa2
				Tagap1
				Tagln2
				Taok1
				Tars
				Tatdn3
				Taz
				Tbata
				Tbc1d22b
				Tbc1d8b
				Tbkbp1
				Tbx20
				Tbx3
				Tbx5
				Tcam1
				Tcf21
				Tcof1
				Tcp11l2
				Ten1
				Tent5d
				Terb1
				Tesk1
				Tex10
				Tex14
				Tex37
				Tex50
				Tfap2b
				Tff1
				Tha1
				Thada
				Thsd7a
				Tinf2
				Tkt
				Tlcd1
				Tle4
				Tlr12
				Tlx1
				Tm2d1
				Tm7sf3
				Tm9sf3
				Tmed4
				Tmem109
				Tmem131
				Tmem154
				Tmem164
				Tmem177
				Tmem181b-ps
				Tmem181c-ps
				Tmem183a
				Tmem185b
				Tmem189
				Tmem198b
				Tmem206
				Tmem214
				Tmem237
				Tmem65
				Tmprss3
				Tmub1
				Tmx1
				Tnfaip8l2
				Tnfrsf13b
				Tnfrsf26
				Tnfsf8
				Tnks
				Tnks1bp1
				Tnks2
				Tnnc1
				Tnpo1
				Tnrc6b
				Tnxb
				Tpd52l1
				Tpp2
				Tpx2
				Trabd
				Traf5
				Traip
				Trappc3
				Treml2
				Trim24
				Trim44
				Trim45
				Trim59
				Trim8
				Trmo
				Trp53bp1
				Trp53rkb
				Trps1
				Trpv2
				Trub1
				Tspan10
				Tspan13
				Tspear
				Tst
				Ttc24
				Ttc30a2
				Ttc36
				Ttc38
				Ttc7
				Tuba4a
				Tut4
				Twist2
				Txlng
				Ubash3a
				Ube2e3
				Ube2q2
				Ube2w
				Ubl4a
				Ublcp1
				Ubqln1
				Ucn
				Uggt2
				Ugp2
				Ugt1a10
				Ulk2
				Unc45a
				Unc79
				Unkl
				Upf3b
				Upk1a
				Upk3b
				Uqcrc2
				Uqcrq
				Ushbp1
				Usp18
				Usp33
				Usp49
				Usp7
				Vamp5
				Vapa
				Vav3
				Vax1
				Vbp1
				Vdac1
				Vezf1
				Vill
				Vim
				Vma21
				Vps11
				Vps18
				Vps26a
				Vps37c
				Vps41
				Vsir
				Vwa2
				Vwa3b
				Washc2
				Wdpcp
				Wdr4
				Wdr47
				Wdr60
				Wdr74
				Wfdc3
				Wipf2
				Wrn
				Wrnip1
				Wscd2
				Xcl1
				Xpr1
				Xrcc5
				Xxylt1
				Xylt2
				Yeats2
				Ypel5
				Ywhag
				Zbed4
				Zbtb21
				Zbtb34
				Zbtb4
				Zbtb45
				Zc2hc1a
				Zc3h12a
				Zc3h15
				Zcchc10
				Zdbf2
				Zdhhc15
				Zdhhc23
				Zdhhc9
				Zfand6
				Zfp131
				Zfp184
				Zfp212
				Zfp219
				Zfp229
				Zfp24
				Zfp330
				Zfp334
				Zfp36l1
				Zfp386
				Zfp389
				Zfp438
				Zfp536
				Zfp568
				Zfp661
				Zfp663
				Zfp760
				Zfp786
				Zfp825
				Zfp92
				Zfp93
				Zfp941
				Zfp957
				Zfpm2
				Zhx1
				Zkscan2
				Zkscan3
				Zmym2
				Zmym3
				Znrf1
				Zp3r
				Zpbp2
				Zswim7
